# Reanalysis of single-cell RNA sequencing data does not support herpes simplex virus 1 latency in non-neuronal ganglionic cells in mice

**DOI:** 10.1101/2023.07.17.549345

**Authors:** Werner J.D. Ouwendijk, Pavitra Roychoudhury, Anthony L. Cunningham, Keith R. Jerome, David M. Koelle, Paul R. Kinchington, Ian Mohr, Angus C. Wilson, Georges M.G.M. Verjans, Daniel P. Depledge

## Abstract

Most individuals are latently infected with herpes simplex virus type 1 (HSV-1) and it is well-established that HSV-1 establishes latency in sensory neurons of peripheral ganglia. However, it was recently proposed that latent virus is also present in immune cells recovered from ganglia in a mouse model used for studying latency. Here, we reanalyzed the single-cell RNA sequencing (scRNA-Seq) data that formed the basis for this conclusion. Unexpectedly, off-target priming in 3’ scRNA-Seq experiments enabled the detection of non-polyadenylated HSV-1 *latency-associated transcript* (*LAT*) intronic RNAs. However, *LAT* reads were near-exclusively detected in a mixed population of cells undergoing cell death. Specific loss of HSV-1 *LAT* and neuronal transcripts during quality control filtering indicated widespread destruction of neurons, supporting the presence of contaminating cell-free RNA in other cells following tissue processing. In conclusion, the reported detection of latent HSV-1 in non-neuronal cells is best explained by inaccuracies in the data analyses.
