## Supplementary Table 2 for "Reanalysis of single-cell RNA sequencing data does not support herpes simplex virus 1 latency in non-neuronal ganglionic cells in mice"

### Sheet: Tabelle1
		Dataset	Total Reads (post-quality/adapter trimming)	Reads aligning to HSV-1	% reads aligning to HSV-1	Reads aligning to HSV-1 LAT loci	% reads aligning to HSV-1 LAT loci
		Inf-1	378907733	4289	0.00113194	3189	74.353
		Inf-2	536560289	31317	0.00583662	28841	92.0938
